# DECIPHER integrates disentangled representation learning and prototype-based cell-type deconvolution across molecular modalities

**DOI:** 10.64898/2026.09.24.753940

**Authors:** Wenpu Lai, Chenyang Li, Qin Deng, Yue Zhu, Chenyu Liu, Zhenhua Li, Oscar Junhong Luo

**Affiliations:** Department of Systems Biomedical Sciences, School of Medicine, Jinan University, Guangzhou 510632, China

**Keywords:** Cell-type deconvolution, End-to-end learning, Bulk omics, Representation learning, Single-cell reference

## Abstract

The growing availability of single-cell resources creates new opportunities to extract cell-type-resolved information from the vast body of existing bulk omics data through cell-type deconvolution. Conventional deconvolution methods often rely on linear mixture models or specific probabilistic assumptions and can be sensitive to batch effects, whereas many deep-learning approaches are modality-specific or lack a unified end-to-end learning framework. Here, we developed DECIPHER, an end-to-end representation-learning framework for cell-type deconvolution that can be applied across multiple molecular modalities. DECIPHER learns a domain-constant representation (*Z*_c_) for deconvolution and a domain-specific representation (*Z*_s_) to model domain-associated variation. By integrating nonlinear representation learning with differentiable non-negative least-squares optimization, DECIPHER estimates cell-type proportions from *Z*_c_. Across simulated datasets, experimentally generated bulk-cell mixtures, real-world datasets, and multiple molecular modalities, DECIPHER showed robust and competitive cell-type deconvolution performance. Beyond cell-type proportion estimation, the learned *Z*_c_ supported chronological age prediction across independent cohorts and prognostic stratification in lung adenocarcinoma, demonstrating that DECIPHER can transform high-dimensional bulk omics data into low-dimensional, biologically informative representations. DECIPHER thus broadens the utility of existing bulk omics resources for biological discovery and clinical research.
