## Supplementary Table 1 for "DECIPHER integrates disentangled representation learning and prototype-based cell-type deconvolution across molecular modalities"

### Sheet: Sheet1
Analysis	Dataset	Source
Simulated benchmark	Breast tumour transcriptomics	GEO: GSE176078
Simulated benchmark	Pancreatic islet transcriptomics	GEO: GSE211799
Simulated benchmark	PBMC CITE-seq RNA and ADT	GEO: GSE253721
Simulated benchmark	Bone marrow metabolomics	Metabolomics Workbench: PR001858
Simulated benchmark	Breast proteomics	Mendeley Data: 10.17632/vs8m5g-kyfn.1
Real PBMC benchmark	Monaco PBMC	Monaco et al., Cell Reports (2019), “RNA-seq signatures normalized by mRNA abundance allow absolute deconvolution of human immune cell types”
Real PBMC benchmark	Newman PBMC microarray	Newman et al., Nature Methods (2015), “Robust enumeration of cell subsets from tissue expression profiles”
Real PBMC benchmark	SDY67 PBMC	Zimmermann et al., PLoS ONE (2016), “System-wide associations between DNA-methylation, gene expression, and humoral immune response to influenza vaccination”
Spatial transcriptomics benchmark	Mouse hippocampus Slide-seqV2	Stickels et al., Nature Biotechnology (2021), “Highly sensitive spatial transcriptomics at near-cellular resolution with Slide-seqV2”
Regulatory genomics benchmark	DeepDETAILS 5D1–5D6 (Initiation, Pause-release, H3K4me3, H3K27ac)	High-resolution reconstruction of cell-type-specific transcriptional regulatory processes from bulk sequencing samples
Immune-age analysis	B0	GEO: GSE201535
Immune-age analysis	B1	GEO: GSE209985
Immune-age analysis	B2	GEO: GSE166253
Immune-age analysis	B3	NODE: OEP001041
Immune-age analysis	B4	GEO: GSE247276
Immune-age analysis	B5–B8	Deciphering Immunosenescence From Child to Frailty: Transcriptional Changes, Inflammation Dynamics, and Adaptive Immune Alterations
Lung cancer representation learning	Single-cell lung cancer reference	GEO: GSE131907
Lung cancer representation learning	TCGA-LUAD	TCGA-LUAD, accessed via UCSC Xena
Lung cancer representation learning	TCGA-LUSC	TCGA-LUSC, accessed via UCSC Xena
Lung cancer survival validation	LUAD external cohort 1	GEO: GSE81089
Lung cancer survival validation	LUAD external cohort 2	GEO: GSE143486
Experimental cell-line mixture	Bulk RNA-seq	GEO: GSE345995
Experimental cell-line mixture	Single-cell RNA-seq reference	GEO: GSE345996
