## Supplementary Table 2 for "DECIPHER integrates disentangled representation learning and prototype-based cell-type deconvolution across molecular modalities"

### Sheet: Sheet1
Cell line	Repository/Supplier	Tissue source	Growth mode	Catalog No.	RRID
SU-DHL-4	CCTCC	Ascites	Suspension	GDC0754	CVCL_0539
SU-DHL-10	—	Lymph node	Suspension, multicellular aggregates	—	CVCL_1889
NCI-H23	FuHeng Biology	Lung	Adherent	FH0616	CVCL_1547
NCI-H2170	FuHeng Biology	Lung	Adherent	FH0618	CVCL_1535
iCell-0144a	FuHeng Biology	Lung tissue	Adherent	FH0665	N/A
K562	—	Pleural effusion	Suspension	—	CVCL_0004
