## Supplementary Table 3 for "DECIPHER integrates disentangled representation learning and prototype-based cell-type deconvolution across molecular modalities"

### Sheet: 00_README
Sheet	Content
01_Deconv_main	Main deconvolution benchmarks: method × dataset, CCC/RMSE/Pearson (mean±std)
02_CCC_flatten	Flattened CCC bar-chart summaries (real + PBMC cohorts)
03_ATAC_PBMC_Hippo	ATAC PBMC boxplots + hippocampus spatial deconvolution
04_ATAC_stage	ATAC stage metrics (within/across CCC etc.)
05_Ablation	Architecture ablation + pseudo-method comparison + mixup-prob sweep
06_Age	Immune-age prediction (DECIPHER vs baselines) + composition/Zs controls
07_Survival	SQC survival vs composition / Zs controls (C-index, HR, log-rank)
08_LOO	Leave-one-cell-type-out metric deltas
What is n?
01_Deconv_main / 03_ATAC_PBMC_Hippo	n = number of evaluation units used for mean±std = (#batches) × (#cell types). Not bulk sample count. Example: PBMC ADT n=15 → 3 batches × 5 cell types.
02_CCC_flatten	n = number of per-cell-type CCC points pooled into that bar (from figure source CSV).
06_Age	n = number of donors/samples in that split (train/val/test/extra).
07_Survival	n = number of patients in that cohort.
08_LOO	n_samples = number of pseudo-bulk samples in the LOO evaluation.
Note	Higher CCC / Pearson and lower RMSE are better for deconvolution.
Note	DECIPHER / SQC rows are highlighted as the proposed method.

### Sheet: 01_Deconv_main
dataset	method	n (batch×celltype)	CCC	RMSE	Pearson_r	CCC_mean	RMSE_mean	Pearson_mean
PBMC (CITE-seq ADT)	decipher	15	0.952 ± 0.045	0.032 ± 0.014	0.980 ± 0.010	0.9521	0.0323	0.9798
PBMC (CITE-seq ADT)	decode	15	0.950 ± 0.045	0.033 ± 0.015	0.986 ± 0.006	0.9505	0.033	0.9859
PBMC (CITE-seq ADT)	scaden	15	0.673 ± 0.177	0.080 ± 0.021	0.749 ± 0.154	0.6732	0.0803	0.7495
PBMC (CITE-seq ADT)	tape	15	0.645 ± 0.241	0.075 ± 0.022	0.802 ± 0.173	0.6454	0.0745	0.8024
PBMC (CITE-seq ADT)	scpdeconv	15	0.118 ± 0.109	0.108 ± 0.007	0.707 ± 0.224	0.1181	0.1082	0.7065
PBMC (CITE-seq ADT)	music	15	0.912 ± 0.089	0.043 ± 0.023	0.957 ± 0.062	0.9125	0.0429	0.9567
PBMC (CITE-seq ADT)	card	15	0.782 ± 0.222	0.063 ± 0.031	0.863 ± 0.160	0.7823	0.063	0.8625
PBMC (CITE-seq ADT)	cell2location	15	0.153 ± 0.092	0.105 ± 0.006	0.825 ± 0.166	0.1529	0.1052	0.8251
PBMC (CITE-seq ADT)	tangram	15	0.882 ± 0.054	0.055 ± 0.014	0.903 ± 0.047	0.8822	0.0551	0.903
PBMC (CITE-seq RNA)	decipher	15	0.967 ± 0.029	0.026 ± 0.011	0.986 ± 0.007	0.9673	0.0265	0.986
PBMC (CITE-seq RNA)	decode	15	0.846 ± 0.058	0.051 ± 0.009	0.986 ± 0.018	0.846	0.0513	0.986
PBMC (CITE-seq RNA)	scaden	15	0.832 ± 0.110	0.058 ± 0.021	0.927 ± 0.046	0.8315	0.0583	0.9267
PBMC (CITE-seq RNA)	tape	15	0.601 ± 0.106	0.083 ± 0.009	0.819 ± 0.126	0.6011	0.0826	0.8189
PBMC (CITE-seq RNA)	scpdeconv	15	0.071 ± 0.086	0.111 ± 0.005	0.577 ± 0.251	0.0707	0.1108	0.5767
PBMC (CITE-seq RNA)	music	15	0.883 ± 0.104	0.052 ± 0.024	0.936 ± 0.058	0.8833	0.0515	0.9364
PBMC (CITE-seq RNA)	card	15	0.874 ± 0.085	0.055 ± 0.018	0.924 ± 0.063	0.8737	0.0552	0.9236
PBMC (CITE-seq RNA)	cell2location	15	0.857 ± 0.153	0.050 ± 0.024	0.910 ± 0.083	0.8574	0.0499	0.9102
PBMC (CITE-seq RNA)	tangram	15	0.861 ± 0.112	0.051 ± 0.018	0.880 ± 0.092	0.861	0.051	0.8798
Breast	decipher	18	0.939 ± 0.045	0.032 ± 0.012	0.977 ± 0.007	0.9391	0.032	0.9772
Breast	decode	18	0.928 ± 0.055	0.034 ± 0.014	0.980 ± 0.009	0.9279	0.0341	0.9796
Breast	scaden	18	0.851 ± 0.146	0.051 ± 0.033	0.961 ± 0.017	0.8513	0.0506	0.9609
Breast	tape	18	0.642 ± 0.163	0.073 ± 0.018	0.810 ± 0.117	0.6424	0.0728	0.8102
Breast	scpdeconv	18	0.245 ± 0.103	0.085 ± 0.005	0.779 ± 0.134	0.2445	0.0851	0.7789
Breast	music	18	0.862 ± 0.122	0.050 ± 0.028	0.963 ± 0.019	0.8617	0.05	0.9625
Breast	card	18	0.820 ± 0.224	0.055 ± 0.049	0.923 ± 0.097	0.8197	0.0553	0.9227
Breast	cell2location	18	0.107 ± 0.031	0.090 ± 0.002	0.841 ± 0.072	0.1074	0.0903	0.8412
Breast	tangram	18	0.883 ± 0.057	0.051 ± 0.019	0.934 ± 0.029	0.883	0.0514	0.9337
Breast tumour	decipher	18	0.917 ± 0.108	0.034 ± 0.017	0.966 ± 0.041	0.9169	0.0339	0.9657
Breast tumour	decode	18	0.771 ± 0.175	0.052 ± 0.017	0.980 ± 0.015	0.7715	0.0515	0.9799
Breast tumour	scaden	18	0.596 ± 0.175	0.079 ± 0.023	0.906 ± 0.027	0.5964	0.0787	0.9056
Breast tumour	tape	18	0.467 ± 0.211	0.095 ± 0.031	0.824 ± 0.108	0.4675	0.0949	0.824
Breast tumour	scpdeconv	18	0.001 ± 0.002	0.095 ± 0.002	0.283 ± 0.307	0.0013	0.0949	0.2826
Breast tumour	music	18	0.361 ± 0.187	0.146 ± 0.086	0.584 ± 0.194	0.3609	0.1461	0.584
Breast tumour	card	18	0.299 ± 0.286	0.188 ± 0.133	0.684 ± 0.181	0.2985	0.1882	0.6836
Breast tumour	cell2location	18	0.452 ± 0.280	0.123 ± 0.103	0.844 ± 0.083	0.4521	0.1231	0.8438
Breast tumour	tangram	18	0.844 ± 0.075	0.050 ± 0.012	0.867 ± 0.068	0.8435	0.0498	0.8669
Bone marrow	decipher	5	0.784 ± 0.112	0.065 ± 0.015	0.808 ± 0.088	0.7838	0.0655	0.8076
Bone marrow	decode	5	0.503 ± 0.269	0.085 ± 0.022	0.610 ± 0.241	0.5029	0.0852	0.6098
Bone marrow	scaden	5	0.434 ± 0.216	0.125 ± 0.033	0.480 ± 0.252	0.4338	0.1254	0.4797
Bone marrow	tape	5	0.172 ± 0.300	0.135 ± 0.037	0.232 ± 0.322	0.1715	0.1347	0.2318
Bone marrow	scpdeconv	5	0.000 ± 0.001	0.112 ± 0.001	0.111 ± 0.128	0.0005	0.1125	0.1113
Bone marrow	music	5	0.553 ± 0.245	0.121 ± 0.048	0.636 ± 0.171	0.5529	0.1214	0.6365
Bone marrow	card	5	0.028 ± 0.038	0.167 ± 0.033	0.310 ± 0.292	0.0282	0.167	0.3099
Bone marrow	cell2location	5	0.053 ± 0.039	0.110 ± 0.001	0.628 ± 0.163	0.0532	0.1097	0.6278
Bone marrow	tangram	5	0.641 ± 0.193	0.097 ± 0.024	0.649 ± 0.203	0.641	0.0967	0.6489
Pancreatic islet	decipher	18	0.956 ± 0.037	0.026 ± 0.010	0.980 ± 0.010	0.9558	0.0264	0.9803
Pancreatic islet	decode	18	0.840 ± 0.068	0.044 ± 0.009	0.972 ± 0.034	0.8397	0.0441	0.9721
Pancreatic islet	scaden	18	0.647 ± 0.168	0.066 ± 0.016	0.895 ± 0.046	0.647	0.066	0.8955
Pancreatic islet	tape	18	0.387 ± 0.195	0.094 ± 0.033	0.747 ± 0.140	0.3865	0.0942	0.7475
Pancreatic islet	scpdeconv	18	0.003 ± 0.004	0.095 ± 0.002	0.372 ± 0.276	0.0034	0.0953	0.3716
Pancreatic islet	music	18	0.187 ± 0.125	0.238 ± 0.169	0.533 ± 0.179	0.187	0.2376	0.5333
Pancreatic islet	card	18	0.087 ± 0.163	0.211 ± 0.127	0.368 ± 0.289	0.0871	0.2108	0.368
Pancreatic islet	cell2location	18	0.648 ± 0.225	0.073 ± 0.038	0.819 ± 0.113	0.6478	0.0726	0.8188
Pancreatic islet	tangram	18	0.731 ± 0.197	0.066 ± 0.017	0.767 ± 0.179	0.7309	0.066	0.767

### Sheet: 02_CCC_flatten
panel	dataset	method	CCC	n (CCC points in bar)
pbmc_cohorts	micro	decipher	0.8267	100
pbmc_cohorts	micro	decipher	0.8267	100
pbmc_cohorts	micro	decode	0.6541	100
pbmc_cohorts	micro	decode	0.6541	100
pbmc_cohorts	micro	scaden	0.4642	100
pbmc_cohorts	micro	scaden	0.4642	100
pbmc_cohorts	micro	tape	0.421	100
pbmc_cohorts	micro	tape	0.421	100
pbmc_cohorts	micro	scpdeconv	-0.1583	100
pbmc_cohorts	micro	scpdeconv	-0.1583	100
pbmc_cohorts	micro	music	-0.4248	100
pbmc_cohorts	micro	music	-0.4248	100
pbmc_cohorts	micro	card	0.1479	100
pbmc_cohorts	micro	card	0.1479	100
pbmc_cohorts	micro	cell2location	0.0955	100
pbmc_cohorts	micro	cell2location	0.0955	100
pbmc_cohorts	micro	tangram	0.048	100
pbmc_cohorts	micro	tangram	0.048	100
pbmc_cohorts	monaco	decipher	0.6204	60
pbmc_cohorts	monaco	decipher	0.6204	60
pbmc_cohorts	monaco	decode	0.4596	60
pbmc_cohorts	monaco	decode	0.4596	60
pbmc_cohorts	monaco	scaden	0.3577	60
pbmc_cohorts	monaco	scaden	0.3577	60
pbmc_cohorts	monaco	tape	0.4023	60
pbmc_cohorts	monaco	tape	0.4023	60
pbmc_cohorts	monaco	scpdeconv	0.0063	60
pbmc_cohorts	monaco	scpdeconv	0.0063	60
pbmc_cohorts	monaco	music	0.3346	60
pbmc_cohorts	monaco	music	0.3346	60
pbmc_cohorts	monaco	card	0.5024	60
pbmc_cohorts	monaco	card	0.5024	60
pbmc_cohorts	monaco	cell2location	0.4775	60
pbmc_cohorts	monaco	cell2location	0.4775	60
pbmc_cohorts	monaco	tangram	0.2951	60
pbmc_cohorts	monaco	tangram	0.2951	60
pbmc_cohorts	sdy67	decipher	0.7558	60
pbmc_cohorts	sdy67	decipher	0.7558	60
pbmc_cohorts	sdy67	decode	0.2268	60
pbmc_cohorts	sdy67	decode	0.2268	60
pbmc_cohorts	sdy67	scaden	-0.2592	60
pbmc_cohorts	sdy67	scaden	-0.2592	60
pbmc_cohorts	sdy67	tape	-0.0183	60
pbmc_cohorts	sdy67	tape	-0.0183	60
pbmc_cohorts	sdy67	scpdeconv	0.0686	60
pbmc_cohorts	sdy67	scpdeconv	0.0686	60
pbmc_cohorts	sdy67	music	0.0317	60
pbmc_cohorts	sdy67	music	0.0317	60
pbmc_cohorts	sdy67	card	0.2934	55
pbmc_cohorts	sdy67	card	0.2934	55
pbmc_cohorts	sdy67	cell2location	0.3451	60
pbmc_cohorts	sdy67	cell2location	0.3451	60
pbmc_cohorts	sdy67	tangram	0.2601	60
pbmc_cohorts	sdy67	tangram	0.2601	60
real_bulk_pooled	pooled_real	decipher	0.7788	50
real_bulk_pooled	pooled_real	decode	0.6464	50
real_bulk_pooled	pooled_real	scaden	0.6632	50
real_bulk_pooled	pooled_real	tape	0.7086	50
real_bulk_pooled	pooled_real	scpdeconv	0.7071	50

### Sheet: 03_ATAC_PBMC_Hippo
dataset	method	n (batch×celltype)	CCC	RMSE	Pearson_r	CCC_mean	RMSE_mean	Pearson_mean
PBMC Monaco (ATAC)	decipher	5	0.289 ± 0.146	0.062 ± 0.022	0.697 ± 0.269	0.2894	0.0623	0.6971
PBMC Monaco (ATAC)	decode	5	0.228 ± 0.217	0.108 ± 0.082	0.640 ± 0.273	0.2279	0.1077	0.6395
PBMC Monaco (ATAC)	scaden	5	0.226 ± 0.178	0.102 ± 0.039	0.591 ± 0.317	0.2256	0.102	0.5908
PBMC Monaco (ATAC)	tape	5	0.283 ± 0.316	0.108 ± 0.058	0.612 ± 0.215	0.283	0.1082	0.6119
PBMC Monaco (ATAC)	scpdeconv	5	0.011 ± 0.013	0.089 ± 0.014	0.313 ± 0.192	0.0112	0.089	0.3131
PBMC Monaco (ATAC)	music	5	0.252 ± 0.272	0.158 ± 0.091	0.684 ± 0.334	0.2523	0.1576	0.6839
PBMC Monaco (ATAC)	card	5	0.177 ± 0.161	0.112 ± 0.043	0.405 ± 0.168	0.1766	0.1121	0.4046
PBMC Monaco (ATAC)	cell2location	5	0.288 ± 0.294	0.098 ± 0.057	0.671 ± 0.312	0.288	0.0983	0.6712
PBMC Monaco (ATAC)	tangram	5	0.277 ± 0.195	0.088 ± 0.015	0.510 ± 0.386	0.2765	0.0876	0.5102
PBMC SDY67 (ATAC)	decipher	5	0.340 ± 0.065	0.076 ± 0.041	0.682 ± 0.133	0.34	0.076	0.6823
PBMC SDY67 (ATAC)	decode	5	0.167 ± 0.173	0.144 ± 0.106	0.523 ± 0.215	0.1671	0.1435	0.523
PBMC SDY67 (ATAC)	scaden	5	0.078 ± 0.050	0.197 ± 0.059	0.431 ± 0.136	0.078	0.1973	0.4312
PBMC SDY67 (ATAC)	tape	5	0.124 ± 0.076	0.171 ± 0.080	0.467 ± 0.277	0.1241	0.1706	0.4668
PBMC SDY67 (ATAC)	scpdeconv	5	0.119 ± 0.240	0.131 ± 0.041	0.325 ± 0.383	0.1192	0.1306	0.3248
PBMC SDY67 (ATAC)	music	5	0.158 ± 0.082	0.248 ± 0.186	0.402 ± 0.169	0.1584	0.2476	0.4021
PBMC SDY67 (ATAC)	card	5	0.121 ± 0.169	0.166 ± 0.095	0.262 ± 0.290	0.1211	0.1657	0.2615
PBMC SDY67 (ATAC)	cell2location	5	0.249 ± 0.087	0.137 ± 0.076	0.559 ± 0.189	0.2488	0.1373	0.5594
PBMC SDY67 (ATAC)	tangram	5	0.297 ± 0.160	0.141 ± 0.044	0.594 ± 0.069	0.2966	0.1406	0.5936
PBMC Micro (ATAC)	decipher	5	0.388 ± 0.109	0.072 ± 0.021	0.823 ± 0.036	0.3882	0.0722	0.8235
PBMC Micro (ATAC)	decode	5	0.269 ± 0.172	0.112 ± 0.063	0.705 ± 0.143	0.2689	0.1121	0.7047
PBMC Micro (ATAC)	scaden	5	0.346 ± 0.228	0.121 ± 0.062	0.550 ± 0.293	0.3456	0.1205	0.5499
PBMC Micro (ATAC)	tape	5	0.198 ± 0.109	0.124 ± 0.065	0.572 ± 0.229	0.1984	0.124	0.5724
PBMC Micro (ATAC)	scpdeconv	5	0.024 ± 0.035	0.144 ± 0.079	0.364 ± 0.337	0.0236	0.1444	0.3645
PBMC Micro (ATAC)	music	5	0.019 ± 0.020	0.262 ± 0.111	0.334 ± 0.169	0.0194	0.2615	0.3338
PBMC Micro (ATAC)	card	5	0.084 ± 0.071	0.135 ± 0.044	0.315 ± 0.214	0.084	0.1348	0.3154
PBMC Micro (ATAC)	cell2location	5	0.042 ± 0.051	0.128 ± 0.057	0.602 ± 0.202	0.0424	0.1282	0.6023
PBMC Micro (ATAC)	tangram	5	0.067 ± 0.055	0.128 ± 0.063	0.608 ± 0.216	0.0668	0.1276	0.6079
Hippocampus (spatial)	decipher	14	0.717 ± 0.132	0.074 ± 0.030	0.757 ± 0.133	0.7169	0.0744	0.7566
Hippocampus (spatial)	decode	14	0.629 ± 0.203	0.093 ± 0.045	0.675 ± 0.200	0.6287	0.0931	0.6755
Hippocampus (spatial)	scaden	14	0.543 ± 0.238	0.079 ± 0.035	0.657 ± 0.228	0.5435	0.0789	0.657
Hippocampus (spatial)	tape	14	0.444 ± 0.194	0.089 ± 0.049	0.708 ± 0.129	0.4444	0.0894	0.7084
Hippocampus (spatial)	scpdeconv	14	0.372 ± 0.269	0.103 ± 0.047	0.493 ± 0.252	0.3717	0.1027	0.4931
Hippocampus (spatial)	music	14	0.497 ± 0.249	0.122 ± 0.066	0.560 ± 0.243	0.4967	0.1222	0.5598
Hippocampus (spatial)	card	14	0.643 ± 0.157	0.096 ± 0.041	0.709 ± 0.165	0.6428	0.0963	0.709
Hippocampus (spatial)	cell2location	14	0.502 ± 0.190	0.079 ± 0.042	0.691 ± 0.148	0.5019	0.0794	0.6908
Hippocampus (spatial)	tangram	14	0.595 ± 0.177	0.093 ± 0.028	0.680 ± 0.141	0.595	0.093	0.6799

### Sheet: 04_ATAC_stage
stage	metric	method	n (metric samples)	mean_value	median	q25	q75
Initiation	within_ccc	DECIPHER	10	0.947	0.9825	0.9613	0.992
Initiation	within_ccc	DeepDETAILS	10	0.9086	0.9223	0.9057	0.9439
Initiation	across_ccc	DECIPHER	163425	0.7329	0.8264	0.6151	0.9517
Initiation	across_ccc	DeepDETAILS	163425	0.5667	0.7113	0.3114	0.9166
Initiation	rmse	DECIPHER	10	0.586	0.4235	0.2785	0.5983
Initiation	rmse	DeepDETAILS	10	0.907	0.8389	0.7703	0.949
Initiation	pearson	DECIPHER	10	0.9694	0.9934	0.9916	0.9943
Initiation	pearson	DeepDETAILS	10	0.9198	0.9268	0.9121	0.9444
Pause-release	within_ccc	DECIPHER	10	0.9126	0.9865	0.8054	0.9922
Pause-release	within_ccc	DeepDETAILS	10	0.9447	0.9414	0.9359	0.9517
Pause-release	across_ccc	DECIPHER	167044	0.6815	0.7655	0.5281	0.9193
Pause-release	across_ccc	DeepDETAILS	167044	0.6416	0.7903	0.4692	0.9288
Pause-release	rmse	DECIPHER	10	0.743	0.3669	0.2841	1.3298
Pause-release	rmse	DeepDETAILS	10	0.7368	0.752	0.7249	0.7729
Pause-release	pearson	DECIPHER	10	0.9471	0.9931	0.8843	0.9933
Pause-release	pearson	DeepDETAILS	10	0.9498	0.9495	0.9458	0.9562
Histone	within_ccc	DECIPHER	10	0.8973	0.9033	0.8638	0.9288
Histone	within_ccc	DeepDETAILS	10	0.7436	0.7599	0.7099	0.7712
Histone	across_ccc	DECIPHER	164834	0.7943	0.8583	0.718	0.9439
Histone	across_ccc	DeepDETAILS	164834	0.5587	0.6349	0.4127	0.7856
Histone	rmse	DECIPHER	10	1.1139	1.1069	0.9831	1.252
Histone	rmse	DeepDETAILS	10	1.9584	1.9168	1.8426	2.0251
Histone	pearson	DECIPHER	10	0.9229	0.9336	0.9006	0.9447
Histone	pearson	DeepDETAILS	10	0.7745	0.7716	0.7645	0.7869

### Sheet: 05_Ablation
block	method	CCC	RMSE	Pearson_r
architecture_ablation	DECIPHER	0.398	0.069	0.513
architecture_ablation	without Decoder	0.042	0.062	0.094
architecture_ablation	NNLS→MLP	0.057	0.095	0.073
architecture_ablation	without Decoder + NNLS→MLP	0.338	0.075	0.447
pseudo_method_comparison	decipher	0.398 ± 0.318	0.069 ± 0.025	0.513 ± 0.263
pseudo_method_comparison	decode	0.226 ± 0.150	0.092 ± 0.019	0.313 ± 0.135
pseudo_method_comparison	scaden	0.256 ± 0.349	0.094 ± 0.036	0.396 ± 0.451
pseudo_method_comparison	scpdeconv	0.172 ± 0.453	0.078 ± 0.025	0.226 ± 0.530
pseudo_method_comparison	tape	0.237 ± 0.337	0.079 ± 0.034	0.322 ± 0.399
mixup_prob_sweep	mixup_p=0.0	0.211 ± 0.361	0.079 ± 0.024	0.285 ± 0.409
mixup_prob_sweep	mixup_p=0.01	0.333 ± 0.336	0.071 ± 0.029	0.428 ± 0.337
mixup_prob_sweep	mixup_p=0.1	0.318 ± 0.322	0.075 ± 0.023	0.419 ± 0.327
mixup_prob_sweep	mixup_p=0.2	0.398 ± 0.285	0.069 ± 0.022	0.513 ± 0.228
mixup_prob_sweep	mixup_p=0.3	0.273 ± 0.234	0.080 ± 0.019	0.347 ± 0.215
mixup_prob_sweep	mixup_p=0.5	0.206 ± 0.287	0.085 ± 0.033	0.278 ± 0.324
mixup_prob_sweep	mixup_p=1.0	0.292 ± 0.307	0.086 ± 0.030	0.405 ± 0.335

### Sheet: 06_Age
block	method	split	n (samples)	Test_MAE	Test_R2	Test_Pearson_r	Extra_MAE	Extra_R2	Extra_Pearson_r	MAE	R2	Pearson_r
main_comparison	Decipher (Zc)			6.7999	0.738	0.8615	7.8262	0.3963	0.7541
main_comparison	Decipher (Zs)			11.2067	0.2055	0.5289	16.2809	-0.5814	0.5448
main_comparison	Decipher (p)			12.419	-0.0319	0.2757	13.0779	-0.1125	0.3814
main_comparison	Decode			8.1421	0.577	0.817	15.4157	-0.5128	0.7168
main_comparison	TAPE			9.7439	0.4108	0.6687	17.1088	-0.6646	0.718
main_comparison	SCADEN			7.9268	0.5381	0.7833	16.8598	-0.9021	0.1907
main_comparison	PHARE			16.186	-0.8177	-0.0319	18.6511	-1.1693	0.1539
main_comparison	BayesAge2.0			21.169	-2.3442	0.2517	25.8	-3.0844	0.5743
control_composition_pi	DECIPHER (π)	train	327							10.3327	0.5067	0.717
control_composition_pi	DECIPHER (π)	val	52							9.0972	0.546	0.7427
control_composition_pi	DECIPHER (π)	independent_test	50							8.1869	0.6335	0.7965
control_composition_pi	DECIPHER (π)	extra_test	20							11.8497	-0.0694	0.6188
control_Zs	DECIPHER (Zs)	train	327							7.3344	0.7185	0.8533
control_Zs	DECIPHER (Zs)	val	52							10.1895	0.4641	0.7046
control_Zs	DECIPHER (Zs)	independent_test	50							8.4231	0.6138	0.7909
control_Zs	DECIPHER (Zs)	extra_test	20							11.1991	0.1931	0.7145

### Sheet: 07_Survival
model	cohort	role	n (patients)	events	test_c_index	logrank_p	HR	HR_CI_low	HR_CI_high	HR_p
SQC (main)	TCGA-LUAD	train	495	180	0.646	4.90e-07	2.1517	1.585	2.9211	8.98e-07
SQC (main)	GSE81089-ADC	external	107	48	0.6004	0.0145	2.1369	1.1459	3.985	0.0169
SQC (main)	GSE143486	external	30	19	0.6026	0.0413	2.5664	1.0044	6.5574	0.0489
control_composition_pi	TCGA-LUAD	train	495	180	0.6124	4.31e-04	1.6958	1.2595	2.2832	5.01e-04
control_composition_pi	GSE81089-ADC	external	107	48	0.588	0.728	1.1448	0.5356	2.4469	0.7272
control_composition_pi	GSE143486	external	30	19	0.5605	0.7369	1.2082	0.4002	3.6473	0.7373
control_Zs	TCGA-LUAD	train	495	180	0.6537	1.49e-06	2.0692	1.529	2.8002	2.46e-06
control_Zs	GSE81089-ADC	external	107	48	0.5556	0.3531	1.3764	0.6994	2.7088	0.355
control_Zs	GSE143486	external	30	19	0.5684	0.5452	1.3237	0.532	3.294	0.5465

### Sheet: 08_LOO
dataset	removed_type	n_samples (pseudo-bulks)	n_evaluated_types	full_CCC	loo_CCC	delta_CCC_loo_minus_full	full_RMSE	loo_RMSE	delta_RMSE_loo_minus_full	full_Pearson_r	loo_Pearson_r	delta_Pearson_r_loo_minus_full
pbmc datasets	B	1000	4	0.9869	0.8054	-0.1815	0.0186	0.0842	0.0656	0.9879	0.8827	-0.1052
pbmc datasets	CD4_T	1000	4	0.9894	0.7041	-0.2853	0.0168	0.1044	0.0876	0.99	0.7697	-0.2202
pbmc datasets	CD8_T	1000	4	0.9909	0.7757	-0.2152	0.0153	0.0855	0.0702	0.9915	0.843	-0.1485
pbmc datasets	NK	1000	4	0.9884	0.5799	-0.4085	0.0174	0.1331	0.1157	0.9892	0.6486	-0.3406
pbmc datasets	Mono	1000	4	0.9865	0.8281	-0.1584	0.0187	0.0702	0.0516	0.9873	0.912	-0.0753
